# Widespread selection for high and low secondary structure in coding sequences across all domains of life

**DOI:** 10.1101/524538

**Authors:** Daniel Gebert, Julia Jehn, David Rosenkranz

## Abstract

Codon composition, GC-content and local RNA secondary structures can have a profound effect on gene expression and mutations affecting these parameters, even though they do not alter the protein sequence, are not neutral in terms of selection. Although evidence exists that in some cases selection favors more stable RNA secondary structures, we currently lack a concrete idea of how many genes are affected within a species, and if this is a universal phenomenon in nature.

We searched for signs of structural selection in a global manner, analyzing a set of one million coding sequences from 73 species representing all domains of life, as well as viruses, by means of our newly developed software PACKEIS. We show that codon composition and amino acid identity are main determinants of RNA secondary structure. In addition, we show that the arrangement of synonymous codons within coding sequences is non-random, yielding extremely high, but also extremely low secondary structures significantly more often than expected by chance.

Together, we demonstrate that selection for high and low secondary structure is a widespread phenomenon. Our results provide another line of evidence that synonymous mutations are less neutral than commonly thought, which is of importance for many evolutionary models.
