## Supplementary Table 2 for "Widespread selection for high and low secondary structure in coding sequences across all domains of life"

### Sheet: Correlation
Correlation (Pearson's r) of DBF-scores of homologous coding sequences across different species
Colors refer to r, ranging from blue (lowest) to red (highest).
VERTEBRATES	Homo sapiens	Mus musculus	Anolis carolinensis	Taeniopygia guttata	Xenopus tropicalis	Danio rerio
Homo sapiens	X	0.125652	0.0464784	0.050269	0.01471	0.0331831
Mus musculus	0.125652	X	0.0667865	0.0567622	0.035401	0.0195389
Anolis carolinensis	0.0464784	0.0667865	X	0.0863379	0.0303692	0.0240687
Taeniopygia guttata	0.050269	0.0567622	0.0863379	X	0.0377216	0.0167094
Xenopus tropicalis	0.01471	0.035401	0.0303692	0.0377216	X	0.0147712
Danio rerio	0.0331831	0.0195389	0.0240687	0.0167094	0.0147712	X
LOPHOTROCHOZOA	Crassostrea gigas	Octopus bimaculoides	Schistosoma mansoni
Crassostrea gigas	X	0.029134	-0.00773038
Octopus bimaculoides	0.029134	X	-0.00302795
Schistosoma mansoni	-0.00773038	-0.00302795	X
ECDYSOZOA	Drosophila melanogaster	Daphnia pulex	Caenorhabditis elegans
Drosophila melanogaster	X	-0.0021984	0.0147973
Daphnia pulex	-0.0021984	X	0.0320542
Caenorhabditis elegans	0.0147973	0.0320542	X
PLANTS	Arabidopsis thaliana	Amborella trichopoda	Dioscorea rotundata
Arabidopsis thaliana	X	0.0596486	0.0466332
Amborella trichopoda	0.0596486	X	0.0782201
Dioscorea rotundata	0.0466332	0.0782201	X
