## Supplementary Table 4 for "Widespread selection for high and low secondary structure in coding sequences across all domains of life"

### Sheet: ORFs under structural selection
estimated fraction [%] of ORFs under selection (MODEL2)
		DBF-score
species	clade	0	0.01	0.02	0.03	0.04	0.96	0.97	0.98	0.99	1	total %	total ORFs
Adineta vaga	animal	0	0	0	0	0	0.276734	0.264455	0.282874	0.340178	0.311526	1.47577	721.089
Amphimedon queenslandica	animal	0.288447	0	0	0	0	0	0.238741	0	0.241503	0.266356	1.03505	374.822
Anolis carolinensis	animal	0	0	0	0	0	0	0.533786	0.628535	0.739076	0.778555	2.67995	339.416
Caenorhabditis elegans	animal	0	0	0	0	0	0.281675	0	0	0.430131	0.519204	1.23101	248.762
Crassostrea gigas	animal	0	0	0	0	0	0	0	0.27231	0.303577	0.565439	1.14133	292.02
Danio rerio	animal	0	0	0	0	0	0	0	0.448202	0.668894	1.01515	2.13225	560.376
Daphnia pulex	animal	0.241854	0	0	0	0	0	0	0.188905	0.157135	0.333633	0.921527	261.059
Drosophila melanogaster	animal	0	0	0	0	0	0	0	0.378481	0.486527	0.630588	1.4956	207.634
Homo sapiens	animal	0	0	0	0	0	0.41025	0	0.480975	0.41968	0.749728	2.06063	437.04
Mnemiopsis leidyi	animal	0.236616	0	0	0	0	0	0	0	0.28205	0.626049	1.14472	176.366
Mus musculus	animal	0	0	0	0	0	0	0.644415	0.7365	0.667436	0.874628	2.92298	634.842
Nematostella vectensis	animal	0.50917	0	0	0	0	0	0.471053	0	0.496465	1.74162	3.21831	506.594
Octopus bimaculoides	animal	1.25367	0.397595	0	0	0	0	0	0	0	0	1.65126	422.426
Schistosoma mansoni	animal	0.276568	0	0	0	0	0.25752	0	0	0.267044	0.438472	1.2396	130.158
Stegodyphus mimosarum	animal	0	0	0	0	0	0	0	0	0	0.149611	0.149611	39.1188
Taeniopygia guttata	animal	0	0	0	0	0	0	0	0	0.436711	0.700935	1.13765	64.5842
Trichoplax adhaerens	animal	0	0	0	0	0	0	0	0	0	0.223739	0.223739	22.1188
Xenopus tropicalis	animal	0	0	0	0	0	0.350035	0	0	0	0.270027	0.620062	62
Batrachochytrium dendrobatidis	fungus	0	0	0	0	0	0.717728	0.705441	0.791447	1.12318	1.34434	4.68214	381.079
Encephalitozoon cuniculi	fungus	0	0	0	0	0	0.810228	0	0.646562	0	0.919339	2.37613	43.5545
Phycomyces blakesleeanus	fungus	0	0	0	0	0	0	0	0.424688	0.574642	0.763715	1.76304	270.416
Puccinia graminis	fungus	0.479086	0	0	0	0	0	0	0	0.466366	0.847973	1.79342	281.98
Pyrenophora teres	fungus	6.62663	1.88791	0	0	0	0	0	0	0	0	8.51454	979.257
Rhizophagus irregularis	fungus	0.214257	0.26043	0.221952	0	0.160388	0	0	0	0	0	0.857027	222.733
Saccharomyces cerevisae	fungus	0	0	0	0	0	0	0.251301	0	0	0	0.251301	16.802
Amborella trichopoda	plant	0.951024	0.428851	0	0	0	0	0	0	0	0	1.37987	364.673
Arabidopsis thaliana	plant	0.72259	0.330704	0	0	0	0	0	0	0	0.239989	1.29328	356.416
Chlamydomonas reinhardtii	plant	4.00398	1.33483	0	0	0	0	0	0	0	0	5.3388	946.089
Chondrus crispus	plant	1.37786	0.832201	0.595405	0.471859	0	0	0	0	0	0	3.27733	318.327
Dioscorea rotundata	plant	1.65137	0.668872	0	0	0	0	0	0	0	0	2.32024	432.168
Oryza sativa	plant	2.52724	1.08752	0.802424	0	0	0	0	0	0	0	4.41718	1239.5
Physcomitrella patens	plant	0.215246	0	0	0	0	0	0.148096	0	0	0.228676	0.592018	176.327
Selaginella moellendorffii	plant	0	0	0	0	0	0.392193	0.431181	0.498524	0.466625	0.806881	2.5954	732.267
Acidilobus saccharovorans	archaea	0	0	0	0	0	0	1.00326	0	0	1.66771	2.67096	16.0792
Archaeoglobus profundus	archaea	0	0	0	0	0	0	0.811703	0	0.747353	0	1.55906	24.2277
Desulfurococcus fermentans	archaea	0	0	0	0	0	0	0	0	0	0	0	0
Ferroglobus placidus	archaea	0	0	0	0	0	0	0	0.889419	0	0.55207	1.44149	29.9109
Haloarcula amylolytica	archaea	0	0	0	0	0	0	0	0.702935	1.06375	1.36905	3.13573	112.98
Halobacterium hubeiense	archaea	0	0	0	0	0	0	0	1.0984	0.921405	1.98335	4.00315	113.089
Haloferax alexandrinus	archaea	0	0	0	0	0	1.02468	0	1.15899	0.890358	1.32689	4.40092	131.059
Halorubrum aidingense	archaea	0	0	0	0	0	1.17759	1.25939	1.05489	0	1.25939	4.75126	116.168
Methanobrevibacter curvatus	archaea	0	0	0	0	0	0	0	0.804629	0	0.524203	1.32883	23.6931
Methanocaldococcus bathoardescens	archaea	0	0	0	0	0	0	0	0	0	0.704816	0.704816	10.8119
Methanococcus maripaludis	archaea	0	0	0	0	0	0	0	1.32949	0	0.942891	2.27238	35.2673
Methanosarcina acetivorans	archaea	0	0	0	0	0	0	0	0.657687	0.760673	0	1.41836	41.3168
Natrialba aegyptia	archaea	0	0	0	0	0	0	0	1.3225	0.870613	1.64148	3.83459	144.257
Natrinema altunense	archaea	0	0	0	0	0	1.01755	0	0	0.985682	1.6549	3.65813	114.792
Pyrobaculum aerophilum	archaea	0.616823	0	0	0	0.802237	0	0	0	0	0	1.41906	22.9604
Pyrococcus furiosus	archaea	0	0	0	0	0	0	0	0	0	0	0	0
Sulfolobus acidocaldarius	archaea	0	0	0	0	0	0	0	0	0	0	0	0
Thermococcus barophilus	archaea	0	0	0	0	0	0	0	0.575279	0	1.17381	1.74908	37.9901
Thermoplasma volcanium	archaea	0	0	0	0	0	0	0	0	0	0	0	0
Vulcanisaeta distributa	archaea	0	0	0	0	0	0	0.73319	0	0.536243	0	1.26943	25.7822
Acetobacter cerevisiae	bacteria	0	0	0	0	0	0.764287	0	0	0.856623	1.50298	3.12389	67.6634
Acinetobacter baumannii	bacteria	0	0	0	0	0	0	1.12301	1.30947	1.46484	2.5214	6.41872	206.554
Bacillus altitudinis	bacteria	0	0	0	0	0	0.622251	0.896693	0.896693	0.725167	0.999609	4.14041	120.693
Bifidobacterium adolescentis	bacteria	0	0	0	0	0	0	1.08513	1.21483	0	1.92819	4.22815	65.198
Borrelia afzelii	bacteria	0	0	0	0	0	0	0	0	0	0.973894	0.973894	5.9505
Clostridium aceticum	bacteria	0	0	0	0	0	0	0	0	0	0	0	0
Enterobacter cloacae	bacteria	0	0	0	0	0	0	0	0.576608	0	0.601088	1.1777	48.1089
Eschericchia coli	bacteria	0	0	0	0	0	0.5674	0	0.546065	0.631407	0.930106	2.67498	125.376
Geobacillus icigianus	bacteria	0	0	0	0	0	0	0	0	0.452605	0	0.452605	10.9802
Lactobacillus casei	bacteria	0	0	0	0	0	0	0.778694	0	1.66309	1.03138	3.47316	54.9802
Listeria booriae	bacteria	0.495437	0	0	0	0	0	0.769088	0.612716	0.456344	0	2.33358	59.6931
Mycobacterium abscessus	bacteria	0	0	0	0	0	0.64788	0	0	0.758929	0.703405	2.11021	76.0099
Nostoc azollae	bacteria	0	0	0	0	0	0	0	0	0.608366	0.800182	1.40855	44.0594
Pseudomonas aeruginosa	bacteria	0	0	0	0	0	0	0	0.578836	0.598448	0.598448	1.77573	90.5446
Rhizobium favelukesii	bacteria	0	0	0	0	0	0	0.541372	0.692836	0.877959	0.659177	2.77134	164.673
Staphylococcus aureus	bacteria	0	0	0	0	0	0	1.31937	0	0.765097	1.36556	3.45003	74.6931
Streptococcus agalactiae	bacteria	0	0	0	0	0	0.661014	0	0.732801	0	0.876376	2.27019	31.6238
Streptomyces albus	bacteria	0	0	0	0	0	0	0	0	0.400484	0.351692	0.752176	30.8317
Vibrio albensis	bacteria	0	0	0	0	0	0.839575	0	0	1.07244	1.73778	3.6498	109.713
Xanthomonas campestris	bacteria	0	0	0	0	0	0	0.720501	0.720501	1.00093	1.08506	3.52698	125.772
dsDNA	virus	0	0	0	0	0	0.440898	0.543881	0.594727	0.826978	1.23417	3.64066	8449.09
dsRNA	virus	0	0	0	0	0	0	1.04764	0	1.19858	2.4816	4.72782	62.6436
ssDNA	virus	0.984189	0	0	0	0	0	0	0	0	0	0.984189	42.8713
ssRNA minus	virus	0	0	0	0	0	0.89216	0.89216	1.05235	1.69312	1.73317	6.26296	156.386
ssRNA plus	virus	0	0	0	0	0	0	1.49782	1.76352	2.36739	5.84565	11.4744	475.04
