## Supplementary Table 5 for "Widespread selection for high and low secondary structure in coding sequences across all domains of life"

### Sheet: Tabelle1
Number of species for which a bias was observed
	MODEL0			MODEL1			MODEL2
FEATURE	more abundant in ORFs with low DBFscore	more abundant in ORFs with high DBFscore	no trend	more abundant in ORFs with low DBFscore	more abundant in ORFs with high DBFscore	no trend	more abundant in ORFs with low DBFscore	more abundant in ORFs with high DBFscore	no trend
A->GCA	59	0	14	64	0	9	14	32	27
A->GCC	22	20	31	26	23	24	32	14	27
A->GCG	6	56	11	5	55	13	38	17	18
A->GCU	18	34	21	24	39	10	14	37	22
C->UGC	31	19	23	25	26	22	27	20	26
C->UGU	19	31	23	26	25	22	20	27	26
D->GAC	26	24	23	26	27	20	20	23	30
D->GAU	24	26	23	27	26	20	23	20	30
E->GAA	66	1	6	68	0	5	15	34	24
E->GAG	1	66	6	0	68	5	34	15	24
F->UUC	15	36	22	11	43	19	17	33	23
F->UUU	37	15	21	42	11	20	33	17	23
G->GGA	59	0	14	66	0	7	31	23	19
G->GGC	21	32	20	19	37	17	29	21	23
G->GGG	21	28	24	21	27	25	49	6	18
G->GGU	14	46	13	16	43	14	6	39	28
H->CAC	27	26	20	28	28	17	24	23	26
H->CAU	26	28	19	27	28	18	23	24	26
I->AUA	60	1	12	69	0	4	37	16	20
I->AUC	12	43	18	9	50	14	22	31	20
I->AUU	16	35	22	24	36	13	17	27	29
K->AAA	68	0	5	71	0	2	23	25	25
K->AAG	0	67	6	0	72	1	24	23	26
L->CUA	62	1	10	71	0	2	25	18	30
L->CUC	36	18	19	36	17	20	38	12	23
L->CUG	1	62	10	0	66	7	27	22	24
L->CUU	34	18	21	38	23	12	14	40	19
L->UUA	56	1	16	62	0	11	26	26	21
L->UUG	14	44	15	18	49	6	21	28	24
M->AUG	1	3	69	0	1	72	0	0	73
N->AAC	16	30	27	22	35	16	20	34	19
N->AAU	31	17	25	35	22	16	34	20	19
P->CCA	51	7	15	53	4	16	12	41	20
P->CCC	37	21	15	41	15	17	46	9	18
P->CCG	6	58	9	7	58	8	34	25	14
P->CCU	30	20	23	32	27	14	24	23	26
Q->CAA	65	1	7	69	0	4	29	27	17
Q->CAG	2	65	6	0	70	3	28	29	16
R->AGA	62	2	9	69	1	3	22	31	20
R->AGG	31	23	19	34	26	13	29	16	28
R->CGA	46	7	20	50	7	16	31	19	23
R->CGC	17	33	23	13	34	26	30	18	25
R->CGG	9	42	22	12	44	17	45	10	18
R->CGU	11	45	17	14	52	7	16	36	21
S->AGC	23	31	19	19	30	24	27	21	25
S->AGU	21	28	24	27	32	14	21	28	24
S->UCA	58	2	13	64	0	9	16	32	25
S->UCC	33	20	20	31	23	19	31	16	26
S->UCG	6	54	13	3	57	13	32	16	25
S->UCU	30	24	19	36	25	12	23	34	16
T->ACA	61	0	12	67	0	6	18	27	28
T->ACC	19	26	28	15	24	34	30	17	26
T->ACG	5	56	12	4	56	13	38	15	20
T->ACU	20	30	23	25	30	18	17	31	25
V->GUA	61	0	12	70	0	3	24	25	24
V->GUC	26	27	20	27	27	19	28	20	25
V->GUG	7	53	13	4	60	9	41	12	20
V->GUU	30	24	19	31	30	12	16	37	20
W->UGG	3	4	66	0	1	72	0	1	72
Y->UAC	26	30	17	23	35	15	20	28	25
Y->UAU	30	25	18	35	23	15	28	20	25
A-fraction	9	43	21	6	48	19	25	21	27
C-fraction	38	10	25	39	2	32	40	7	26
D-fraction	16	44	13	16	35	22	11	38	24
E-fraction	24	27	22	15	23	35	14	27	32
F-fraction	19	22	32	16	16	41	18	20	35
G-fraction	11	44	18	3	51	19	23	34	16
H-fraction	39	23	11	40	13	20	34	6	33
I-fraction	28	20	25	38	8	27	15	30	28
K-fraction	37	17	19	30	21	22	17	32	24
L-fraction	19	33	21	28	19	26	34	10	29
M-fraction	19	27	27	11	34	28	25	17	31
N-fraction	33	21	19	39	10	24	9	44	20
P-fraction	35	18	20	22	21	30	25	17	31
Q-fraction	28	26	19	19	18	36	17	36	20
R-fraction	35	17	21	24	25	24	49	1	23
S-fraction	49	8	16	47	9	17	22	19	32
T-fraction	41	12	20	41	11	21	9	37	27
V-fraction	4	49	20	2	56	15	10	32	31
W-fraction	21	21	31	20	14	39	22	13	38
Y-fraction	18	21	34	22	14	37	17	23	33
